# Perinatal brain group 3 innate lymphoid cells are involved in the formation of murine dural lymphatics

**DOI:** 10.1101/2024.06.12.597323

**Authors:** Alba del Rio Serrato, Borja Latorre Hernández, Evie Bartl, Christina Stehle, Oliver Hölsken, Andreas Diefenbach, Chiara Romagnani, Carmen Infante-Duarte

## Abstract

The central nervous system (CNS) contains a pool of innate lymphoid cells (ILCs) of unclear composition and functionality and unknown origin. Here, we demonstrate that group 1 ILCs (inc. ex-ILC3s) and ILC2s are resident cells with low proliferative capacities and subtype specific CNS compartmentalization. We show for the first time that CNS ILC seeding and niche establishment occurs during early life and is initiated by both, ILC progenitors-like PLFZ^+^PD- 1^+^ cells and lineage committed ILCs. While group 1 ILCs and RORγt^+^ ILC3s were found within the embryonic and postnatal brain, ILC2s reached the CNS after birth and were predominantly localized within the dura mater, proving early regional distribution. Interestingly, RORγt^+^ ILC3s were only detected perinatally and vanished from the CNS as an outcome of decreased turnover and *in situ* ILC3-to-ILC1 conversion. Remarkably, we showed that perinatal RORγt^+^ ILC3s are required for the correct development of the lymphatic vessels within the dura.
