## Supplementary Table 1 for "Perinatal brain group 3 innate lymphoid cells are involved in the formation of murine dural lymphatics"

### Sheet: ILC gene signature list 
ILC gene signature
Zbtb16
Tcf7
Tox
Ikzf2
Runx3
Maf
Bcl2
Cd7
Notch2
Id2
Ets1
Rora
Ahr
Cxcr6
Arg1
Il7r
Il2rb
Rorc
Batf3
Batf3
Tox2
Il1r1
Il23r
Nrp1
Lta
Il22
Tbx21
Eomes
Ccl5
Klrk1
Ncr1
Cxcr3
Xcl1
Ifng
Itgam
S1pr5
Cma1
Zeb2
Zfp683
Gata3
Bcl11b
Il1rl1
Il17rb
Icos
Hey1
Il9r
Il4
Il5
Cxcl2
Ccl1
