## Supplementary Table 2 for "Perinatal brain group 3 innate lymphoid cells are involved in the formation of murine dural lymphatics"

### Sheet: Receptor analysis
Chemokines	Chemokine receptors	Neurotransmitter receptors	Other receptors
Ccl1	Ccr1	Adora1	Nr3c1
Ccl2	Ccr2	Adora2a	Ahr
Ccl3	Ccr3	Adora2b	Ar
Ccl4	Ccr4	Adra1a	Cysltr1
Ccl5	Ccr5	Adra1b	Ptger4
Ccl6	Ccr6	Adra1d	Ptger2
Ccl7	Ccr7	Adra2a	Ptgdr2
Ccl8	Ccr8	Adra2b	Ptgir
Ccl9	Ccr9	Adra2c	Calca
Ccl11	Ccr10	Adrb1	Calcrl
Ccl12	Ackr4	Adrb2	Esr1
Ccl13	Cxcr1	Agtr1a	Esr2
Ccl17	Cxcr2	Agtr1b	Ret
Ccl19	Cxcr3	Avpr1a	Vdr
Ccl21a	Cxcr4	Avpr2
Ccl22	Cxcr5	Bdkrb1
Ccl25	Cxcr6	Bdkrb2
Ccl27	Cx3cr1	Cckar
Ccl28	Xcr1	Chrm1
Cxcl1		Chrm4
Cxcl2		Chrm5
Cxcl3		Chrna1
Cxcl5		Chrna2
Cxcl6		Chrna3
Cxcl7		Chrna4
Cxcl8		Chrna7
Cxcl9		Chrna9
Cxcl10		Chrnb1
Cxcl11		Chrnb2
Cxcl12		Chrnb4
Cxcl13		Chrnd
Cxcl16		Chrne
Cx3cl1		Chrng
Xcl1		Cnr2
		Crhr1
		Crhr2
		Drd1
		Drd2
		Drd3
		Drd4
		Gabbr1
		Gabbr2
		Gabrb3
		Gabrd
		Gabrr2
		Galr2
		Gcgr
		Ghrhr
		Glp1r
		Glp2r
		Gria3
		Grid1
		Grik3
		Grik4
		Grik5
		Grin1
		Grin2b
		Grin2c
		Grin2d
		Grin3a
		Grin3b
		Grm1
		Grm2
		Grm4
		Grm5
		Grm6
		Hcrtr1
		Hrh1
		Hrh2
		Hrh3
		Htr1a
		Htr1b
		Htr1f
		Htr2a
		Htr3b
		Htr4
		Htr5a
		Htr5b
		Htr6
		Lpar6
		Nmur1
		Ntsr1
		Ntsr2
		Ogfr
		Oprd1
		Oprm1
		Oxtr
		P2rx2
		P2rx3
		P2rx4
		P2rx5
		P2rx6
		P2rx7
		P2ry1
		P2ry13
		P2ry2
		P2ry6
		Prokr1
		Prokr2
		Ramp1
		Sctr
		Sigmar1
		Sstr1
		Sstr2
		Sstr3
		Sstr4
		Sstr5
		Tacr1
		Tacr2
		Trhr2
		Tspo
		Vipr1
