## Supplementary Table 3 for "Perinatal brain group 3 innate lymphoid cells are involved in the formation of murine dural lymphatics"

### Sheet: Enzymatic digestion genes
van den Brink, S., et al. Nat Methods (2017)	Denisenko, E., et al. Genome Biol (2020)	Van Hove, H., et al. Nat Neurosci (2019)
Actg1	Fosb	Cxcl2
Btg1	Fos	Fos
Cxcl1	Jun	Junb
Dnajb4	Junb	Atf3
Errfi1	Jund	Il1b
H3f3b	Atf3	Jun
Hspb1	Egr1	Hspa1a
Irf1	Hspa1a	Nr4a1
Klf6	Hspa1b	Dusp1
Mir22hg	Hsp90ab1	Ubc
Nfkbia	Hspa8	Ifrd1
Pcf11	Hspb1	Cd14
Pxdc1	Ier3	Rgs1
Sdc4	Ier2	Ccl2
Srf	Btg1	Ccl3
Tpm3	Btg2	Ier3
Usp2	Dusp1	Btg2
Gadd45g		Cdkn1a
Ankrd1		Zfp36
Btg2		Jund
Cyr61		Egr1
Dusp1		Ccl7
Fam132b		Ccl4
Hipk3		Klf4
Hsph1		Vps37b
Irf8		Hmox1
Klf9		Fosb
Mt1		Ier5
Nfkbiz		Cd83
Pde4b		Ppp1r15a
Rap1b		Phlda1
Serpine1		Zfand5
Srsf5		Plaur
Tppp3		H3f3b
Wac		Nfkbiz
Hspe1		Osm
Arid5a		Pim1
Ccnl1		Nr4a2
Dcn		Atf4
Dusp8		Pnrc1
Fos		Klf6
Hsp90aa1		Ccnl1
Id3		Slc3a2
Itpkc		Coq10b
Litaf		Srgn
Mt2		Tgif1
Nop58		Gadd45b
Per1		Ptp4a1
Rassf1		Mt1
Skil		Nfkbia
Srsf7		Ccrl2
Tra2a		Crem
Zc3h12a		Lmnb1
Ier5		Hilpda
Atf3		Csrnp1
Ccrn4l		Spp1
Ddx3x		Sertad1
Egr1		Marcksl1
Fosb		Dnajb1
Hsp90ab1		Dnajb9
Idi1		Eif1
Jun		Hsp90aa1
Lmna		Maff
Myadm		Ier2
Nppc		Skil
Phlda1		Rhob
Rhob		Rgs2
Slc10a6		Pmaip1
Stat3		Clk1
Tra2b		Kdm6b
Zfand5		Neat1
Kcne4		Prdx6
Atf4		Fosl2
Cebpb		Btg1
Ddx5		Dusp5
Egr2		Odc1
Fosl2		Ets2
Hspa1a		Mafb
Ier2		Ndel1
Junb		Rel
Maff		Litaf
Myc		Sqstm1
Nr4a1		Smad7
Pnp		Socs3
Rhoh		Nfkbid
Slc38a2		Kctd12
Tagln2		Ddx5
Trib1		Plk3
Zfp36		Cebpb
Bag3		Tiparp
Cebpd		Tlr2
Des		Hspa5
Eif1		Hspa8
Gadd45a		Dnaja1
Hspa1b		Wsb1
Ier3		Cytip
Jund		Nfe2l2
Mafk		Ddit3
Myd88		Rilpl2
Odc1		Selk
Pnrc1		Rrad
Ripk1		Trib1
Slc41a1		Gadd45g
Tiparp		Emd
Tubb4b		Cited2
Zfp36l1		Samsn1
Bhlhe40		Bhlhe40
Cebpg		Rab20
Dnaja1		Pim3
Eif5		Spag9
Gcc1		Slc25a33
Hspa5		Plek
Ifrd1		Cd69
Klf2		Tsc22d3
Mcl1		Klf2
Nckap5l		Tnf
Osgin1		Tmed5
Ppp1cc		Ubb
Sat1		Sde2
Socs3		Zfp36l1
Tnfaip3		Mcl1
Tubb6		Srsf5
Zfp36l2		Ftl1
Brd2		Cstb
Csrnp1		Nr4a3
Dnajb1		Tra2b
Erf		Pde4b
Gem		Lilr4b
Hspa8		Tnip3
Il6		Gem
Klf4		Cd86
Midn		Tob2
Ncoa7		Arf4
Oxnad1		Sub1
Ppp1r15a		Bcl2a1b
Sbno2		Tnfaip3
Sqstm1		Gm26532
Tnfaip6		Stk17b
Ubc		Gm17056
Zyx		Gpr171
		Nlrp3
		Tsc22d2
		Spty2d1
		Ctsl
		Oser1
		Hcar2
		Impact
		Bcl2l11
		Wbp5
		Etf1
		Stat3
		Tra2a
		Chka
		Adrb2
		Ddx3x
		Rasgef1b
		Slc38a2
		Brd2
		Hsp90ab1
		Zc3h12a
		Arid5a
		Grasp
		Nabp1
		Tuba1c
		Tob1
		Jmjd1c
		C5ar1
		Actg1
		Eif5
		Dusp2
		Siah2
		Tmem251
		Nfil3
		Tubb6
		Lmna
		Gpr132
		Gm6377
		Gch1
		Slc15a3
		Plk2
		Per1
		Bcl2a1d
		Bambi
		Errfi1
		Hivep2
		Gm10116
		Zfp36l2
		Mafk
		Rlim
		Cggbp1
		Mxd1
		Ubald2
		Eif4a1
		Klf10
		Zfp622
		Chd7
		Herpud1
		Map1lc3b
		Rab7b
		Lilrb4a
		Ube2s
		Egr2
		Mat2a
		Taf7
		Got1
		Metrnl
		Plin2
		Gna13
		Hexim1
		Srsf2
		Arrdc3
		Etv3
		Slc25a20
		Gtf2b
		P2ry10
		Gla
		AI607873
		Clic4
		Sdc4
		Ngfrap1
		Pvr
		Ing2
		Cks2
		Runx1
